# Zebrafish pigment cells develop directly from persistent highly multipotent progenitors

**DOI:** 10.1101/2021.06.17.448805

**Authors:** Masataka Nikaido, Tatiana Subkhankulova, Leonid A. Uroshlev, Artem J. Kasianov, Karen Camargo Sosa, Gemma Bavister, Xueyan Yang, Frederico S. L. M. Rodrigues, Thomas J. Carney, Hartmut Schwetlick, Jonathan H.P. Dawes, Andrea Rocco, Vsevelod Makeev, Robert N. Kelsh

## Abstract

Neural crest cells (NCCs) are highly multipotent stem cells. A long-standing controversy exists over the mechanism of NCC fate specification, specifically regarding the presence and potency of intermediate progenitors. The direct fate restriction (DFR) model, based on early *in vivo* clonal studies, hypothesised that intermediates are absent and that migrating cells maintain full multipotency^1–6^. However, most authors favour progressive fate restriction (PFR) models, with fully multipotent early NCCs (ENCCs) transitioning to partially-restricted intermediates before committing to individual fates^7–12^. Here, single cell transcriptional profiling of zebrafish pigment cell development leads to us proposing a Cyclical Fate Restriction mechanism of NCC development that reconciles the DFR and PFR models. Our clustering of single NCC Nanostring transcriptional profiles identifies only broadly multipotent intermediate states between ENCCs and differentiated melanocytes and iridophores. Leukocyte tyrosine kinase (Ltk) marks the multipotent progenitor and iridophores, consistent with biphasic *ltk* expression^13–15^. Ltk inhibitor and constitutive activation studies support expression at an early multipotent stage, whilst lineage-tracing of *ltk-*expressing cells reveals their multipotency extends beyond pigment cell-types to neural fates. We conclude that pigment cell development does not involve a conventional PFR mechanism, but instead occurs directly and more dynamically from a broadly multipotent intermediate state.
