## Supplementary Table 3 TaqMan Primers for "Zebrafish pigment cells develop directly from persistent highly multipotent progenitors"

### Sheet: Sheet2
GeneName	NCBIReferenceSequence	Forward Amplification Primer	Reverse Amplification Primer	Taqman Assay Forward Primer	Taqman Assay Reverese Primer	Taqman Assay Probe	5'-modification	3'-modification
KanamycinPos	Kan.1:365	GCAAAGGTAGCGTTGCCA	GCCAGCGCATCAACAATA	GCAAAGGTAGCGTTGCCAAT	AATGCTGTTTTCCCGGGGAT	CATGGTTACTCACCACTGCG	FAM	BHQ1
ltk	XM_005158786.2	TGAATGAGCCCTTCCAGG	TGGGCAGTCAGTGTGGAA	TCCAGGTGACAGTGCAGTAC	TCTCAATGCAGCCTCCAGAA	TGGATTTGGGTTCCGACTGT	FAM	BHQ1
mbpa	XM_002665557.1	TGGACGGGAAGCAAAAAC	CGCATCACCTGACCATTG	TTGGCCATCTTCGCTTCCTA	CACGTGCTTCTGTAACCCTG	AGTATCTGTTGCTACATGCCTG	FAM	BHQ1
mitfa	NM_130923.1	GGCACCATCCTGAAAGCA	TCGAGCCACTAACTCAGCG	GGCACCATCCTGAAAGCATC	GAAGCTACAACGGTGAGTCC	AACAGACATCTCCTGCTCCG	FAM	BHQ1
pax7b	NM_001146149.1	GCTAGAAAAATCACGGGCA	GACGGGCAGGGCTTTAGT	GCAGCGTGAATACAAAAGCC	GGGCAGGGCTTTAGTGATTT	TAGAAGCCGAGGGAAAACGA	FAM	BHQ1
phox2bb	NM_001014818.1	CCGCGAGATTCAACAAACA	GCCAAAACAAAACAGTCCG	GCCAAAAGAAAGAGAGAGCCC	GCCAAAACAAAACAGTCCGAG	ACCATCTACGGTAGCCATCC	FAM	BHQ1
pnp4a	NM_001002102.1	CTGAAGCCCGACTTCTGC	TGATGAGCTCCGTGACGA	GACTGGGAGTGGATGCAGTT	TTGCTCACTTCCAACACAGC	AGAGTCTTCGGTCTCTCCCT	FAM	BHQ1
rpl13	NM_198143.1	GAGAGTGCGCACCTGGTT	CTGCCTTCAGCTCCTCCA	AACCAGCCTGCCAGAAAGAT	CCTGACTACTGGCCGAAGAG	CGTCGTATTGCTCCAAGACC	YAKYE	BHQ1
snai1b	XR_661767.1	TTCTCCTGCCCTCACTGC	AGGCGGTGTGTGTCCACT	GGTGAAGAAGTACCAGTGCG	TGTGTCCACTAGAGCGCC	CATGTCTCTCCTGCACAAGC	FAM	BHQ1
sox10	NM_131875.1	ATTGGGAGCAGCCCGTAT	GTCTGGACGGTGGTCGTC	TACACCACACTGTCTCGACC	TTGTGTCGATTGTGGTGCAG	AGGTGTGTGTGTGTGTGCTA	ATTO550	BHQ2
sox9b	NM_131644.1	GCTCTGAAGTCCGCCTGA	TTCGTGCGCATCATTCTC	CCCGCTCACATCCATACTCT	TAACGGTTAGGAGGGGTGTG	GTGTCCATGGCAACTGCATA	FAM	BHQ1
tyrp1b	NM_001002749.1	ACACTGGGCACCATCTGC	GGAGCGCTGTAACCCTCA	TGCAACAACACAGAATCCAGT	TGAAGCTCTGAGAGGACGTG	AGAGCTCAACACCTTCGACA	FAM	BHQ1
neurog1	NM_131041.1	GTGACCAGAACCCCGTTAGA	CGGATCAGTCGGACAGATGA	GTGACCAGAACCCCGTTAGA	GGCCAGATCTTTGTCTTGTCC	GATTGGCCTTTGCTGTCCAA	FAM	BHQ1
elavl3	BC065343.1	CATCACCGTAAAGTTCGCCAAC	CTTCCGGGGACAGGTTGTAG	GACCCAGCTCTACCAGACAG	GGGGACAGGTTGTAGACGAA	CGCTTCAGATTCTCCCCCAT	FAM	BHQ1
xdh	XM_683891.3	CTGACCGGACCCTTCAGA	TCATTGCACATGACCAGGA	CTGACCGGACCCTTCAGATT	GCCCATGGAATAAAGGTGCC	AATTGTGTCCTCCTGCGGAT	FAM	BHQ1
