## Supplementary Table 1 Nanostring Gene List & Expression SUmmary for "Zebrafish pigment cells develop directly from persistent highly multipotent progenitors"

### Sheet: Sheet1
Gene	Gene symbol	M(Higdon)	I (Higdon)	Early Cranial NC (11 hpf)	Anterior Trunk NC (24 hpf)	Posterior Trunk NC (24 hpf)	Anterior Tail NC (24 hpf)	Posterior Tail NC 24 hpf)	X	Neuronal	Glia	Craniofacial arches	Otic vesicle	Other refs
ALX homeobox 4b	alx4b	0	1	1	0	0	0	0		-	-	1	0	Thisse etal., 2004;Deeetal., 2013
D4, zinc and double PHD fingers, family 3	dpf3	0	1	1	-	-	-	-		1	-	-	0	Lange et al, 2008
endothelin receptor Ba	ednrba	0	1	-	1	1	1	0		-	-	-	0	Arduini et al 2008
v-ets avian erythroblastosis virus E26 oncogene homolog 1	ets1	0	1	1	0	1	1	1		1	-	-	0	Kudoh, et al, 2001
fibroblast growth factor receptor 3	fgfr3	1	0	1	0	0	0	0		1	-	0	0	De Smet et al 2014; Esterberg et al 2009,Thisse et al., 2005
forkhead box D3	foxd3	0	1	1	0	0	1	1		1	-	-	0	Lopes et al 2008
forkhead box G1b	foxg1b	1	0	0	0	0	0	0		-	-	-	0	Zhao,et al.,2009
forkhead box O1 a	foxo1a	1	1	0	0	0	0	0		-	-	-	0	Berry et al, 2008
forkhead box O1 b	foxo1b	1	0	-	-	-	-	0		0	0	1	0	Berry et al., 2008
forkhead box P4	foxp4	1	0	-	1	1	0	0		1	-	-	-	Kudoh, et al, 2001
HMG-box transcription factor 1	hbp1	1	1	0	1	1	0	0		-	-	-	-	Thisse et al., 2004
hairy-related 9	her9	1	1	1	1	1	0	0		1	-	-	1	Bae et al., 2005
H6 family homeobox 1	hmx1	1	0	1	0	0	0	0		1	-	1	1	Boisset et al., 2012
H6 family homeobox 4	hmx4	1	0	0	0	0	0	0		-	-	1	1	Feng et al., 2010
inhibitor of DNA binding 2a	id2a	0	1	1	1	1	1	0		-	-	-	0	Das et al., 2012; Chong et al., 2005
IMP (inosine 5'-monophosphate) dehydrogenase 1b	impdh1b	0	1	0	1	1	1	0		-	-	-	0	Thisse et al., 2004
inhibitor of DNA binding 2a	kita	1	0	0	1	1	1	0		-	-	1	0	Ignatius et al., 2008
leukocyte receptor tyrosine kinase	ltk	0	1	-	0	1	1	0			1	-	0	Lopes et al, 2008
myelin basic protein a	mbpa	1	1	-	0	0	0	0		1	1	-	0	Thisse et al., 2001; Kazakova et al., 2006
melanocortin 1 receptor	mc1r	1	1	-	-	-	-	-		-	-	-	0	Selz et al., 2007
melanocyte inducing transcription factor a	mitfa	1	0	0	1	1	1	0		0	0	0	0	Lister et al., 1999
melanophilin b	mlphb	1	0	-	1	1	-	-		-	-	-	0	Thisse et al., 2004
MYCL proto-oncogene, bHLH transcription factor a	mycla	0	1	-	-	-	-	-		-	-	1	1	Meijer et al., 2008
myosin VAa	myo5aa	1	1	-	-	-	-	-		-	-	-	0	Sittaramane et al 2008
oculocutaneous albinism II	oca2	1	0	-	-	-	-	-		-	-	-	0
orthodenticle homeobox 2b	otx2b	1	0	0	0	0	0	0		-	-	-	0	Jászai et al., 2003
paired box 3a	pax3a	0	0	1	0	0	0	0?		-	-	-	0	Windner et al 2015; Superina et al 2014; Minchin et al 2008, 2013; Bonner et al 2008; Gribble et al 2007
paired box 3b	pax3b	0	0	0	0	1	1	0		1	-	-	0	Minchin et al 2008, 2013
paired box 7a	pax7a	1	1	0	1	1	1	0	1	-	-	-	0	Minchin et al 2010; Hammond et al, 2007; Windner et al 2015; Al Oustah et al 2014
paired box 7b	pax7b	0	0	-	1	1	1	0	1	1	-	-	0	Minchin et al., 2008
paired like homeobox 2Bb	phox2bb	0	0	-	0	0	0	0		1	-	-	0	Nechiporuk et al., 2007
purine nucleoside phosphorylase 4a	pnp4a	0	1	-	1	1	0	0		0	0	0	0	Curran et al 2010; Petratou et al., 2018
premelanosome protein a	pmela	1	0	-	1	1	0	0		0	0	0	0	Greenhill et al., 2011
solute carrier family 24 member 5	slc24a5	1	0	-	0	0	0	0		0	0	0	0	Lamason et al., 2005
SMAD family member 9	smad9	0	1	1	0	0	0	0		1	-	-	1	Thisse et al., 2004
snail family zinc finger 1b	snai1b	0	0	1	0	0	0	1		-	1	-	1	Lopes et al 2008
SRY-box transcription factor 10	sox10	low	higher	1	1	1	1	1		1	1	0	0	Dutton et al., 2001; Minchin et al., 2008
SRY-box transcription factor 5	sox5	1	1	0	0	0	0	0		1?	-	-	1	Thisse et al., 2005;
SRY-box transcription factor 9b	sox9b	1	0	1	0	0	0	1		-	-	-	1	Chuang et al., 2010
transcription factor AP-2 alpha	tfap2a	1	0	1	0	0	0	1				1	0	Dalcq et al, 2012
transcription factor AP-2 epsilon	tfap2e	1	0	0	1	1	1	0					0	Van Otterloo et al 2010
transcription factor EC	tfec	0	1	0	0	1	1	1		0	0	0	0	Petratou et al., 2018
tyrosinase	tyr	1	0	0	1	1	0	0					0	Greenhill et al 2012; Yang et al 2006
tyrosinase-related protein 1b	tyrp1b	1	0	0	0	0	0	0					0	Greenhill et al 2012
