## Supplementary Tabel 2 MTE Primers for "Zebrafish pigment cells develop directly from persistent highly multipotent progenitors"

### Sheet: Template
Gene name	Primer	Sequence
alx4b	Forward	ACCAGGGCAAGGGAGAGT
csf1r	Forward	GCTTTCAAGCTGAAATGAGAATC
dpf3	Forward	CTGCTACGAGGAGACGGG
ednrba	Forward	GGCTTTCCATGGGACCTT
ets1	Forward	ATCCCAACGTCATCCTGC
fgfr3	Forward	ACACGAGTGGGCCAGAAA
foxd3	Forward	GAGCGCTCAGTCCCTGTC
foxg1b	Forward	AATGTCTTCGCCCGAGAGT
foxo1a	Forward	CCTATGCCCATGCAACCT
foxo1b	Forward	CAACATGGGTCCTCAGCC
foxp4	Forward	AGCTGGAGCGACACATCC
gapdh	Forward	GATGCCCCCATGTTTGTC
hbp1	Forward	GGAGCACAGTCCAACCCA
her9	Forward	CCGCTCAACAGGCTCATT
hmx1	Forward	CTGACCGAGACCCAGGTG
hmx4	Forward	AAGCGCTACCTGAGCAGC
id2a	Forward	TCCTTCTCAAAGGACAATCCA
impdh1b	Forward	TCAAGGAGTGTCCGGCTC
Kanamycin	Forward	GCAAAGGTAGCGTTGCCA
kita	Forward	GGACCACTGCAAAGCCAG
ltk	Forward	TGAATGAGCCCTTCCAGG
mbpa	Forward	TGGACGGGAAGCAAAAAC
mc1r	Forward	CATAAGAGCCGTCGGCAG
mitfa	Forward	GGCACCATCCTGAAAGCA
mlphb	Forward	CTGATGTGCGCAATGCTT
mycla	Forward	CCGGTTCAGAGTGTCGCT
myo5aa	Forward	AGCCAAGCCAGCAAAGAA
oca2	Forward	CGCCGGAGAAGAACTCAG
otx2b	Forward	CTCTGTCCAACCAACACCCT
pax3a	Forward	CGGATGCGTGTCCAAAAT
pax7a	Forward	CAGCACCAGGCCAGAACT
pax7b	Forward	GCTAGAAAAATCACGGGCA
phox2bb	Forward	CCGCGAGATTCAACAAACA
pmela	Forward	ACACATACCTCACGCCCG
pnp4a	Forward	CTGAAGCCCGACTTCTGC
rpl13	Forward	GAGAGTGCGCACCTGGTT
slc24a5	Forward	CGCCGTTCCAGAAATGAC
smad9	Forward	ATCCTGACGGCTCCACAA
snail1b	Forward	TTCTCCTGCCCTCACTGC
sox10	Forward	ATTGGGAGCAGCCCGTAT
sox5	Forward	CGGACGCTCAGAGAAGGA
sox9b	Forward	GCTCTGAAGTCCGCCTGA
tfap2a	Forward	CACGGACCTGCTGTCTCA
tfap2e	Forward	CCAGCTCTCCCAGCTGAA
tfec	Forward	GGAAAAGGGCCTGGTGTT
tyr	Forward	GGGAATGTGTGGGCTGAT
tyrp1b	Forward	ACACTGGGCACCATCTGC
alx4b	Reverse	TTGCTATAAGCGCCCTCG
csf1r	Reverse	CGGTTCAGACCAACCCTG
dpf3	Reverse	ATCCTGATCGTCGTTGGC
ednrba	Reverse	AGCGTGGAATTTCCGATT
ets1a	Reverse	TGACTGCTCCACGACTGC
fgfr3	Reverse	CCGAACGGGTCCAGTATG
foxd3	Reverse	CGAATTGTCCAGTGCTGC
foxg1b	Reverse	GATGAACCATCTTCACGGG
foxo1a	Reverse	AGTTCGTTTCGCCCACTG
foxo1b	Reverse	GTTGCCCTTCCCCAGACT
foxp4	Reverse	AATCCACCGGGCTGATCT
gapdh	Reverse	ATCCCTCCACAGCTTCCC
hbp1	Reverse	CGGTGAGGCTCGGATAGA
her9	Reverse	CAGAAGCAAACGCTGGGT
hmx1	Reverse	TGGTGGCGAGACTTGAGA
hmx4	Reverse	AAGCATGCACCTTCCGAG
id2a	Reverse	ATTCACACGCCGCTCTTC
impdh1b	Reverse	TGTACGCCACCCTCCACT
Kanamycin	Reverse	GCCAGCGCATCAACAATA
kita	Reverse	ATGTGTCCGGCTGGTGAT
ltk	Reverse	TGGGCAGTCAGTGTGGAA
mbpa	Reverse	CGCATCACCTGACCATTG
mc1r	Reverse	CCTGACTGCGGTAAGCGT
mitfa	Reverse	TCGAGCCACTAACTCAGCG
mlphb	Reverse	TCCGCTGACCTCTATCATCA
mycl1a	Reverse	GGGAAGGAGCGGCATAGT
myo5aa	Reverse	GCTGCAGAGATGCGGATT
oca2	Reverse	GACCAGCGATGAGCACCT
otx2	Reverse	TACTCTGCACGCCAGCAA
pax3a	Reverse	ATGCGGCTGATGGAACTC
pax7a	Reverse	CCGCAGCTGTCTGGAGAT
pax7b	Reverse	GACGGGCAGGGCTTTAGT
phox2bb	Reverse	GCCAAAACAAAACAGTCCG
pmela	Reverse	CCTCCTCTGCATTGGGAA
pnp4a	Reverse	TGATGAGCTCCGTGACGA
rpl13	Reverse	CTGCCTTCAGCTCCTCCA
slc24a5	Reverse	GTCTCCTGCAGTCGGGAA
smad9	Reverse	GGTGGAGTTGCGGTTGAC
snail2	Reverse	AGGCGGTGTGTGTCCACT
sox10	Reverse	GTCTGGACGGTGGTCGTC
sox5	Reverse	CATAAAGGCGTTCACGGG
sox9b	Reverse	TTCGTGCGCATCATTCTC
tfap2a	Reverse	TCACTGTGGCTGTTGGGA
tfap2e	Reverse	AGTTCAGCGACGGGTACG
tfec	Reverse	TTTGAACGTTGGCAACCC
tyr	Reverse	GATCAGGCTGCGGTTGAG
tyrp1b	Reverse	GGAGCGCTGTAACCCTCA

### Sheet: Instructions
Upload Instructions:
Use this Excel template filled with with oligo name and sequence information
Special characters like / ; , * [ ] ( ) { } \ " in oligo names are NOT possible
Do NOT use blank and spaces in oligo names but "_" or "-" instead
Do not edit, modify or delete the headlines
Row and column positions are arbitrary
Do not edit empty rows and / or colums
Upload the excel file using the upload function
